# Feed-forward stimulation of CAMK2 by the oncogenic pseudokinase PEAK1 generates a therapeutically ‘actionable’ signalling axis in triple negative breast cancer

**DOI:** 10.1101/2024.02.14.580406

**Authors:** Xue Yang, Xiuquan Ma, Tianyue Zhao, David R Croucher, Elizabeth V. Nguyen, Kimberley C. Clark, Changyuan Hu, Sharissa L Latham, Charles Bayly-Jones, Viet Chi Bao Nguyen, Srikanth Budnar, Sung-Young Shin, Lan K. Nguyen, Thomas R. Cotton, Anderly C. Chüeh, Terry C C Lim Kam Sian, Margaret M. Stratton, Andrew M. Ellisdon, Roger J Daly

**Affiliations:** Cancer Program, Monash Biomedicine Discovery Institute, Clayton, VIC 3800, Australia; Department of Biochemistry and Molecular Biology, Monash University, Melbourne, VIC 3800, Australia; Garvan Institute of Medical Research, Darlinghurst, NSW 2010, Australia; St Vincent’s Clinical School, Faculty of Medicine, UNSW Sydney, Darlinghurst, NSW 2010, Australia; Department of Biochemistry and Molecular Biology, University of Massachusetts, Amherst, MA 01003, USA

## Abstract

The PEAK family of pseudokinases, comprising PEAK1-3, are signalling scaffolds that play oncogenic roles in several poor prognosis human cancers, including triple negative breast cancer (TNBC). However, therapeutic targeting of pseudokinases is challenging due to their lack of catalytic activity. To address this, we screened for PEAK1 effectors by affinity purification and mass spectrometry, identifying calcium/calmodulin-dependent protein kinase 2 (CAMK2)D and CAMK2G. PEAK1 promoted CAMK2D/G activation in TNBC cells via a novel feed-forward mechanism involving PEAK1/PLCγ1/Ca^2+^ signalling and direct binding via a consensus CAMK2 interaction motif in the PEAK1 N-terminus. In turn, CAMK2 phosphorylated PEAK1 to enhance association with PEAK2, which is critical for PEAK1 oncogenic signalling. To achieve pharmacologic targeting of PEAK1/CAMK2, we repurposed RA306, a second generation CAMK2 inhibitor under pre-clinical development for treatment of cardiovascular disease. RA306 demonstrated on-target activity against CAMK2 in TNBC cells and inhibited PEAK1-enhanced migration and invasion *in vitro*. Moreover, RA306 significantly attenuated TNBC xenograft growth and blocked metastasis in a manner mirrored by CRISPR-mediated PEAK1 ablation. Overall, these studies establish PEAK1 as a critical cell signalling nexus, identify a novel mechanism for regulation of Ca^2+^ signalling and its integration with tyrosine kinase signals, and identify CAMK2 as a therapeutically ‘actionable’ target downstream of PEAK1.
