## Supplementary material for "Feed-forward stimulation of CAMK2 by the oncogenic pseudokinase PEAK1 generates a therapeutically ‘actionable’ signalling axis in triple negative breast cancer": Pathway enrichment analysis for dimer-specific interactomes

### Sheet: PEAK1_homodimer
Term	Overlap	P-value	Adjusted P-value	Old P-value	Old Adjusted P-value	Odds Ratio	Combined Score	Genes
Cell Cycle WP179	12/120	9.36666e-08	3.44946e-05	0	0	8.35206	135.166	SMAD2;YWHAE;YWHAQ;CCNE1;YWHAB;PLK1;MCM3;SFN;MCM6;YWHAZ;YWHAG;YWHAH
Myometrial Relaxation And Contraction Pathways WP289	13/156	2.35447e-07	3.44946e-05	0	0	6.84755	104.506	YWHAE;CAMK2D;YWHAB;GSTO1;DGKZ;YWHAZ;ACTB;CNN1;YWHAQ;SFN;CAMK2G;YWHAG;YWHAH
17P13 3 YWHAE Copy Number Variation WP5376	6/21	2.79686e-07	3.44946e-05	0	0	29.5311	445.612	YWHAE;YWHAQ;YWHAB;YWHAZ;YWHAG;YWHAH
Calcium Regulation In Cardiac Cells WP536	10/151	4.40712e-05	0.00407659	0	0	5.28167	52.9735	YWHAE;CAMK2D;YWHAQ;YWHAB;ANXA6;SFN;YWHAZ;CAMK2G;YWHAG;YWHAH
7Q11 23 Distal Copy Number Variation WP5401	4/21	0.00016924	0.0125238	0	0	17.2403	149.718	MDH2;PTPMT1;SFN;YWHAG
VEGFA VEGFR2 Signaling WP3888	16/430	0.000298634	0.0184158	0	0	2.90427	23.5719	YWHAE;ACOT9;ANXA1;IDH2;PDE4DIP;SND1;PPP1CA;EEA1;AFDN;MYO1C;HGS;MYO6;ALB;GRB2;TKT;ABCF2
TGFB Smad Signaling WP5382	3/12	0.000505134	0.0266999	0	0	24.3432	184.782	SMAD2;POSTN;YWHAG
Overlap Between Signal Transduction Pathways LMNA Laminopathies WP4879	5/55	0.000910231	0.0418302	0	0	7.34216	51.4085	SMAD2;MAOB;CSNK1A1;ACTB;ZMPSTE24
Disruption Of Postsynaptic Signaling By CNV WP4875	4/33	0.00101749	0.0418302	0	0	10.1002	69.5949	CAMK2D;DLG1;CAMK2G;YWHAG
Sudden Infant Death Syndrome SIDS Susceptibility Pathways WP706	8/157	0.00144408	0.0534311	0	0	3.96667	25.9431	YWHAE;C4A;YWHAQ;YWHAB;ECE1;YWHAZ;YWHAG;YWHAH

### Sheet: PEAK2_homodimer
Term	Overlap	P-value	Adjusted P-value	Old P-value	Old Adjusted P-value	Odds Ratio	Combined Score	Genes
Myometrial Relaxation And Contraction Pathways WP289	11/156	8.60453e-08	2.38345e-05	0	0	9.51272	154.757	YWHAE;CAMK2B;CAMK2D;CREB1;YWHAQ;YWHAB;GSTO1;SFN;CAMK2G;YWHAG;YWHAH
17P13 3 YWHAE Copy Number Variation WP5376	5/21	7.18983e-07	9.95791e-05	0	0	37.9908	537.396	YWHAE;YWHAQ;YWHAB;YWHAG;YWHAH
Calcium Regulation In Cardiac Cells WP536	9/151	5.3462e-06	0.000493633	0	0	7.84879	95.2774	YWHAE;CAMK2B;CAMK2D;YWHAQ;YWHAB;SFN;CAMK2G;YWHAG;YWHAH
Type I Collagen Synthesis Osteogenesis Imperfecta WP4786	4/33	0.000162523	0.00900377	0	0	16.6552	145.311	FKBP10;P4HA1;P4HA2;PLOD1
Disruption Of Postsynaptic Signaling By CNV WP4875	4/33	0.000162523	0.00900377	0	0	16.6552	145.311	CAMK2B;CAMK2D;CAMK2G;YWHAG
Sudden Infant Death Syndrome SIDS Susceptibility Pathways WP706	7/157	0.000369272	0.017048	0	0	5.70493	45.0916	YWHAE;CREB1;YWHAQ;YWHAB;ECE1;YWHAG;YWHAH
Renin Angiotensin Aldosterone System RAAS WP4756	4/44	0.000501807	0.0183252	0	0	12.0683	91.6864	CAMK2B;CAMK2D;CREB1;CAMK2G
Cell Cycle WP179	6/120	0.000532748	0.0183252	0	0	6.40611	48.2858	YWHAE;YWHAQ;YWHAB;SFN;YWHAG;YWHAH
NO cGMP PKG Mediated Neuroprotection WP4008	4/46	0.000595405	0.0183252	0	0	11.4925	85.346	CAMK2B;CAMK2D;CREB1;CAMK2G
Corticotropin Releasing Hormone Signaling WP2355	5/92	0.00107528	0.0297853	0	0	6.96178	47.585	CREB1;KRT1;KRT14;IL18;ECE1

### Sheet: PEAK_heterodimer
Term	Overlap	P-value	Adjusted P-value	Old P-value	Old Adjusted P-value	Odds Ratio	Combined Score	Genes
Ciliary Landscape WP4352	15/215	1.25684e-09	3.00352e-07	0	0	8.81048	180.568	EIF5B;CREBBP;WDR26;RANBP9;IQGAP1;SMC4;MKLN1;MAEA;RMND5A;GID4;GLB1;GID8;RANBP10;MCM3;YPEL5
Sudden Infant Death Syndrome SIDS Susceptibility Pathways WP706	13/157	2.07106e-09	3.00352e-07	0	0	10.5096	210.142	YWHAE;CREBBP;TSPYL1;YWHAB;ECE1;YBX1;YWHAZ;HSPD1;CREB1;YWHAQ;SLC25A4;YWHAG;YWHAH
VEGFA VEGFR2 Signaling WP3888	20/430	2.5967e-09	3.00352e-07	0	0	5.84402	115.531	YWHAE;CREBBP;HSP90AA1;SDF2L1;FAF1;IDH2;IQGAP1;PPP1CA;TUBB8;DNAJA1;MOV10;ITCH;CSRP2;CREB1;P4HA2;NCL;RPL27;GRB2;EPHA2;HSPA1A
Cell Cycle WP179	11/120	1.2853e-08	1.115e-06	0	0	11.6315	211.34	YWHAE;YWHAQ;CCNH;CCNE1;PRKDC;YWHAB;MCM3;SFN;YWHAZ;YWHAG;YWHAH
Parkin Ubiquitin Proteasomal System Pathway WP2359	9/71	1.60884e-08	1.11653e-06	0	0	16.5769	297.476	TUBB8;HSPA9;HSPA8;HSPA5;PSMD5;CCNE1;HSPA4;SIAH1;HSPA1A
Myometrial Relaxation And Contraction Pathways WP289	12/156	2.01779e-08	1.16695e-06	0	0	9.64412	170.881	YWHAE;CAMK2B;CAMK2D;CREB1;YWHAQ;YWHAB;ITPR2;SFN;YWHAZ;CAMK2G;YWHAG;YWHAH
17P13 3 YWHAE Copy Number Variation WP5376	6/21	2.53258e-08	1.25544e-06	0	0	45.0068	787.234	YWHAE;YWHAQ;YWHAB;YWHAZ;YWHAG;YWHAH
Calcium Regulation In Cardiac Cells WP536	11/151	1.39348e-07	6.04421e-06	0	0	9.04169	142.735	YWHAE;CAMK2B;CAMK2D;YWHAQ;YWHAB;ITPR2;SFN;YWHAZ;CAMK2G;YWHAG;YWHAH
Cytoplasmic Ribosomal Proteins WP477	8/88	1.39306e-06	5.37101e-05	0	0	11.3437	152.958	RPL7A;RPL3;RPS7;RPS8;RPL38;RPL27;RPL8;RPL6
Retinoblastoma Gene In Cancer WP2446	7/87	1.45687e-05	0.000505533	0	0	9.869	109.907	TOP2A;DHFR;CCNE1;PRKDC;FAF1;MCM3;SMC2
